# A novel neural stem cell-derived immunocompetent mouse model of glioblastoma for preclinical studies

**DOI:** 10.1101/2020.03.16.993196

**Authors:** Barbara Costa, Michael Fletcher, Pavle Boskovic, Ekaterina L. Ivanova, Tanja Eisemann, Sabrina Lohr, Lukas Bunse, Martin Löwer, Stefanie Burchard, Andrey Korshunov, Hai-Kun Liu, Michael Platten, Bernhard Radlwimmer, Peter Angel, Heike Peterziel

**Author notes:** **Contributions** B.C., P.A., and H.P. developed the study concept and design; B.C., M.F., P.B., E.I., T.E., S.L., L.B., M.L. conducted the experimental work and analyzed and interpreted the data; A.K. scored the immunohistochemistry of the tumors; B.C., P.B., M.F., P.A., and H.P. wrote the original draft; and all authors revised and approved the manuscript before submission. P.A. and H.P. equally contributed to senior authorship. **Corresponding authors** Peter Angel, Division of Signal Transduction and Growth Control, DKFZ-ZMBH Alliance, German Cancer Research Center (DKFZ), Im Neuenheimer Feld 280, 69120 Heidelberg, Germany; Barbara Costa, Division of Signal Transduction and Growth Control, DKFZ-ZMBH Alliance, German Cancer Research Center (DKFZ), Im Neuenheimer Feld 280, 69120 Heidelberg, Germany.

## Abstract

Glioblastomas are the most lethal tumors affecting the central nervous system in adults. Simple and inexpensive syngeneic *in vivo* models that closely mirror human glioblastoma, including interactions between tumor and immune cells, are urgently needed for deciphering glioma biology and developing more effective treatments. Here, we generated glioblastoma cell lines by repeated *in-vivo* passaging of cells isolated from a neural stem cell-specific Pten/p53 double-knockout genetic mouse brain tumor model. Transcriptome and genome analyses of the cell lines revealed molecular heterogeneity comparable to that observed in human glioblastoma. Upon orthotopic transplantation into syngeneic hosts they formed high-grade gliomas that faithfully recapitulated the histopathological features, invasiveness and myeloid cell infiltration characteristic of human glioblastoma. These features make our cell lines unique and useful tools to study multiple aspects of glioblastoma pathomechanism and test novel treatments, especially immunotherapies in syngeneic preclinical models.
