## supplemental table 3 for "A novel neural stem cell-derived immunocompetent mouse model of glioblastoma for preclinical studies"

### Sheet: Sheet1
gene	chromosome	start	end	log2	depth	weight	n_bins	segment_weight	segment_probes
Gal3st2	1	93872400	93874539	0.765101	386.711	0.77331	3	3.85001	15
Gal3st2b	1	93927958	93940889	0.765101	379.078	1.0697	5	3.85001	15
Gal3st2c	1	94006870	94009415	0.765101	379.812	0.936615	4	3.85001	15
Gm14391	2	175191062	175977619	0.410259	133.709	8.85769	34	19.7072	78
Gm2026	2	175202969	176472677	0.410259	123.894	10.5996	41	19.7072	78
Gm6710	2	175202969	175203119	0.410259	298.953	0.229963	1	19.7072	78
Gm14288	2	175275111	175801019	0.410259	148.208	6.44681	26	19.7072	78
Gm14440	2	175275111	175801019	0.410259	148.208	6.44681	26	19.7072	78
Gm14430	2	175324022	176472677	0.410259	120.71	8.99017	36	19.7072	78
Gm14308	2	175324022	176472677	0.410259	120.71	8.99017	36	19.7072	78
Gm4724	2	175324022	176472677	0.410259	120.71	8.99017	36	19.7072	78
Gm14434	2	175324022	176472677	0.410259	120.71	8.99017	36	19.7072	78
OTTMUSG00000016609	2	175324022	176472677	0.410259	120.71	8.99017	36	19.7072	78
Zfp967	2	175381929	175703705	0.410259	129.333	4.23989	17	19.7072	78
Zfp966	2	175381929	175703705	0.410259	129.333	4.23989	17	19.7072	78
Zfp973	2	175478271	176680185	0.410259	117.786	7.99743	31	19.7072	78
Zfp965	2	175478271	175479630	0.410259	162.515	0.509881	2	19.7072	78
Gm2004	2	176149764	177010707	0.410259	112.379	2.64415	12	19.7072	78
2210418O10Rik	2	176230148	176230268	0.410259	356.208	0.16947	1	19.7072	78
Gm14296	2	176230148	176230268	0.410259	356.208	0.16947	1	19.7072	78
Gm14410	2	177202737	177202887	0.410259	481.313	0.219981	1	19.7072	78
Zfp970	2	177464756	177477718	0.410259	560.27	0.673881	3	19.7072	78
Gm14403	2	177498225	177509680	0.410259	448.393	0.964769	4	19.7072	78
Gm14322	2	177762808	177769687	0.410259	620.885	0.384242	2	19.7072	78
Galt	4	41758040	41758602	0.534633	116.222	0.488827	2	44.1125	165
Il11ra1	4	41763540	41769695	0.534633	278.719	2.62359	11	44.1125	165
Ccl27a	4	41769455	41771243	0.534633	245.057	0.84738	4	44.1125	165
Gm3893	4	41903627	42219879	0.534633	202.416	18.7341	73	44.1125	165
LOC100041504	4	41903627	42256227	0.534633	201.14	19.3404	76	44.1125	165
Ccl21c	4	41903627	42256227	0.534633	201.14	19.3404	76	44.1125	165
Gm21541	4	41903627	42256227	0.534633	201.14	19.3404	76	44.1125	165
Gm10591	4	41903627	42256227	0.534633	201.14	19.3404	76	44.1125	165
Gm13304	4	41903627	42256227	0.534633	201.14	19.3404	76	44.1125	165
Ccl21b	4	41903627	42256227	0.534633	201.14	19.3404	76	44.1125	165
Gm20878	4	41941517	41941667	0.534633	108.7	0.158856	1	44.1125	165
Gm21586	4	41941517	41941667	0.534633	108.7	0.158856	1	44.1125	165
Gm21953	4	41941517	41941667	0.534633	108.7	0.158856	1	44.1125	165
Fam205a3	4	41966070	42715909	0.534633	209.631	26.6892	102	44.1125	165
Fam205a4	4	41966070	42715909	0.534633	209.631	26.6892	102	44.1125	165
Fam205a2	4	41966070	42528222	0.534633	215.878	24.5856	95	44.1125	165
4933409K07Rik	4	42032956	42461310	0.534633	224.456	15.4852	62	44.1125	165
Gm7819	4	42072621	42089739	0.534633	266.927	2.47242	10	44.1125	165
LOC100861978	4	42154055	42158526	0.534633	200.383	0.753728	4	44.1125	165
Gm13306	4	42154055	42158526	0.534633	200.383	0.753728	4	44.1125	165
Ccl27b	4	42154055	42158526	0.534633	200.383	0.753728	4	44.1125	165
Gm2506	4	42157003	42158526	0.534633	190.546	0.562621	3	44.1125	165
Gm2002	4	42158071	42163639	0.534633	153.01	1.29205	7	44.1125	165
Il11ra2	4	42158071	42163639	0.534633	153.01	1.29205	7	44.1125	165
Gm13305	4	42159125	42163639	0.534633	157.242	1.00617	5	44.1125	165
4930578G10Rik	4	42715429	42851915	0.534633	245.106	12.0243	40	44.1125	165
Gm2192	4	42715429	42715909	0.534633	309.821	0.625226	2	44.1125	165
Ccl19	4	42754812	42756359	0.534633	231.258	0.535934	3	44.1125	165
Ccl21a	4	42773456	42773822	0.534633	216.031	0.419634	2	44.1125	165
Gm1987	4	42773456	42773822	0.534633	216.031	0.419634	2	44.1125	165
Fam205a1	4	42848195	42851915	0.534633	313.405	3.28751	11	44.1125	165
Gm13271	4	88754841	88755441	2.02187	607.384	0.707473	2	4.31566	16
Gm13283	4	88760959	88761199	2.02187	759.146	0.344849	1	4.31566	16
Gm13289	4	88773976	88806650	2.02187	928.494	3.26334	13	4.31566	16
Gm13290	4	88773976	88806650	2.02187	928.494	3.26334	13	4.31566	16
Gm13285	4	88773976	88806650	2.02187	928.494	3.26334	13	4.31566	16
Gm13272	4	88780063	88780183	2.02187	907.192	0.259204	1	4.31566	16
Ifnz	4	88783368	88783608	2.02187	1048.61	0.204615	1	4.31566	16
Gm13276	4	88786252	88786532	2.02187	1266.54	0.149062	1	4.31566	16
Gm13277	4	88788616	88789456	2.02187	806.785	0.460381	2	4.31566	16
Gm13278	4	88792254	88798101	2.02187	1267.2	0.596007	3	4.31566	16
Gm13279	4	88792254	88798101	2.02187	1267.2	0.596007	3	4.31566	16
Gm13275	4	88795071	88801144	2.02187	1171.19	0.592819	3	4.31566	16
Gm13288	4	88806136	88806650	2.02187	804.95	0.668138	2	4.31566	16
Skint4	4	112117934	112165779	0.213888	171.202	2.8518	11	51.0293	186
Skint3	4	112235687	112298262	0.213888	161.939	2.93247	10	51.0293	186
Skint9	4	112386289	112434011	0.213888	181.503	2.00526	8	51.0293	186
Skint2	4	112616465	112647171	0.213888	189.125	2.23141	8	51.0293	186
Skint10	4	112711390	112774847	0.213888	128.383	3.18457	11	51.0293	186
Skint6	4	112804619	113283663	0.213888	175.016	13.224	55	51.0293	186
Skint5	4	113479637	113999532	0.213888	182.607	17.0952	67	51.0293	186
Skint11	4	114191426	114244895	0.213888	130.125	2.49113	8	51.0293	186
Vmn2r53	7	12581417	12606581	0.706918	363.956	3.43785	11	10.7457	38
Vmn2r54	7	12615180	12636171	0.706918	452.254	2.8006	11	10.7457	38
Vmn2r55	7	12651694	12685028	0.706918	415.644	2.98444	11	10.7457	38
Vmn2r56	7	12693969	12694929	0.706918	516.566	1.06872	4	10.7457	38
Zfp747	7	127373672	127375853	0.870075	412.177	1.39981	6	5.96352	24
9130019O22Rik	7	127384242	127386984	0.870075	440.163	1.76593	7	5.96352	24
E430018J23Rik	7	127391408	127393463	0.870075	297.704	1.58039	6	5.96352	24
Zfp764	7	127404618	127406281	0.870075	432.257	1.21741	5	5.96352	24
Krtap5-2	7	142175024	142175965	0.933729	345.572	0.463552	2	4.49445	14
Krtap5-3	7	142201379	142202652	0.933729	293.434	0.71454	3	4.49445	14
LOC105243090	7	142211850	142212090	0.933729	339.692	0.338362	1	4.49445	14
Krtap5-4	7	142303570	142304558	0.933729	294.521	0.651331	2	4.49445	14
Tspear	10	77770618	77862650	0.85733	182.621	3.62076	14	3.89693	15
Gm3238	10	77770618	77771098	0.85733	249.467	0.41363	2	3.89693	15
Gm2696	10	77814752	77814984	0.85733	230.272	0.338968	1	3.89693	15
Krtap10-4	10	77826356	77826476	0.85733	141.358	0.203372	1	3.89693	15
Krtap10-10	10	77836550	77837270	0.85733	271.744	0.850342	3	3.89693	15
Gm10318	10	77852959	77853559	0.85733	239.069	0.449914	2	3.89693	15
Gm3285	10	77862013	77862650	0.85733	158.11	0.344097	2	3.89693	15
Ankrd24	10	81638533	81647197	0.36613	134.343	3.18824	12	23.1755	85
Gm10778	10	81662264	81818585	0.36613	426.888	2.85463	13	23.1755	85
Zfp781	10	81746356	81747455	0.36613	214.679	0.573449	2	23.1755	85
Gm3055	10	81746356	81747455	0.36613	214.679	0.573449	2	23.1755	85
Zfp873	10	82061235	82061385	0.36613	273.907	0.281041	1	23.1755	85
AU041133	10	82150196	82150821	0.36613	322.261	0.546499	2	23.1755	85
Zfp938	10	82226035	82241231	0.36613	106.533	1.44491	5	23.1755	85
Gm1553	10	82488045	82492598	0.36613	231.845	0.589062	3	23.1755	85
1190007I07Rik	10	82622670	82622820	0.36613	120.987	0.259835	1	23.1755	85
Tdg	10	82638667	82648768	0.36613	296.726	2.30187	9	23.1755	85
Gm9855	10	82638667	82648768	0.36613	296.726	2.30187	9	23.1755	85
Glt8d2	10	82651312	82660831	0.36613	154.462	1.31376	6	23.1755	85
Olfr814	10	129874288	129874768	0.33906	514.616	0.512249	2	36.6303	127
Olfr815	10	129901770	129902730	0.33906	519.128	0.987378	4	36.6303	127
Olfr816	10	129911326	129912286	0.33906	526.373	1.04334	4	36.6303	127
Olfr818	10	129945041	129946121	0.33906	513.98	1.16072	4	36.6303	127
Olfr819	10	129965676	129966756	0.33906	416.844	0.907082	4	36.6303	127
Olfr247	10	129974545	129975265	0.33906	469.401	0.664993	3	36.6303	127
Gm10310	10	129974545	129975265	0.33906	469.401	0.664993	3	36.6303	127
Olfr820	10	130017321	130018401	0.33906	268.492	1.3513	4	36.6303	127
Olfr821	10	130033613	130034573	0.33906	281.949	1.23607	4	36.6303	127
Olfr822	10	130074400	130075360	0.33906	505.218	1.09093	4	36.6303	127
Olfr823	10	130111833	130112793	0.33906	417.291	1.14448	4	36.6303	127
Olfr824	10	130126100	130127060	0.33906	398.264	0.526598	2	36.6303	127
Olfr825	10	130162302	130163382	0.33906	480.206	1.05819	4	36.6303	127
Olfr826	10	130179926	130180886	0.33906	469.765	1.07939	4	36.6303	127
Olfr827	10	130210103	130211183	0.33906	278.173	1.22811	4	36.6303	127
Neurod4	10	130270369	130271447	0.33906	200.813	0.951035	4	36.6303	127
Tespa1	10	130348145	130362548	0.33906	268.59	2.50116	9	36.6303	127
Vmn2r84	10	130385772	130394257	0.33906	893.225	2.69661	11	36.6303	127
Vmn2r85	10	130418235	130429628	0.33906	882.597	2.65114	11	36.6303	127
Vmn2r86	10	130446170	130455910	0.33906	885.86	2.72507	11	36.6303	127
Vmn2r87	10	130471792	130497395	0.33906	645.17	2.5901	10	36.6303	127
Hpcal1	12	17786118	17791214	0.667391	430.207	0.934246	4	10.3092	46
5730507C01Rik	12	18533339	18533489	0.667391	179.18	0.291026	1	10.3092	46
1700030C10Rik	12	20815122	20815482	0.667391	231.369	0.204702	1	10.3092	46
Gm4425	12	22130101	22130251	0.623666	367.767	0.245683	1	6.56068	31
2410018L13Rik	12	22953937	22954087	0.623666	125.993	0.228512	1	6.56068	31
Gm2897	14	3070073	3072815	0.285312	1062.96	0.573799	4	34.7987	171
Gm5795	14	3188261	3512467	0.285312	765.989	4.70193	23	34.7987	171
D830030K20Rik	14	3225292	3849188	0.285312	776.343	5.12239	24	34.7987	171
1700110I01Rik	14	3270650	3512467	0.285312	712.486	3.06546	14	34.7987	171
Gm3752	14	3397079	4037944	0.285312	764.562	5.92238	28	34.7987	171
Gm10413	14	3397079	3402605	0.285312	836.928	0.71498	3	34.7987	171
Gm3020	14	3428045	3430082	0.285312	1034.61	0.5898	3	34.7987	171
Gm10409	14	3428045	3430495	0.285312	1026.82	0.817797	4	34.7987	171
Gm10408	14	3451184	3452130	0.285312	904.826	0.46696	2	34.7987	171
Gm3002	14	3827455	3827842	0.285312	1024.07	0.39949	2	34.7987	171
Gm5796	14	4033702	4037944	0.285312	787.202	1.0001	5	34.7987	171
2610042L04Rik	14	4348783	4351231	0.285312	887.193	0.887377	4	34.7987	171
Gm3173	14	4514820	4517154	0.285312	963.961	0.860321	4	34.7987	171
4930555G01Rik	14	5050774	5057933	0.285312	564.567	0.865426	4	34.7987	171
Gm3500	14	5366870	5366992	0.285312	703.549	0.230812	1	34.7987	171
Gm3383	14	5441483	5808088	0.285312	741.15	2.09714	10	34.7987	171
Gm3317	14	5518317	5519271	0.285312	1012.9	0.341701	2	34.7987	171
Gm3488	14	5518317	5519271	0.285312	1012.9	0.341701	2	34.7987	171
Gm3629	14	6639351	6675912	0.285312	348.426	0.572259	2	34.7987	171
Gm3667	14	6874210	6875089	0.285312	927.549	0.352966	2	34.7987	171
Gm10406	14	7007191	7009891	0.285312	808.423	0.685797	3	34.7987	171
Gm3696	14	7084286	7090866	0.285312	901.418	0.866987	4	34.7987	171
Gm5797	14	7324248	7332386	0.285312	744.39	0.761917	4	34.7987	171
4933406F09Rik	14	7422594	7422744	0.285312	440.633	0.233465	1	34.7987	171
Gm3558	14	7548819	7552690	0.285312	855.646	0.50637	3	34.7987	171
1700049E17Rik2	14	41573293	41576219	0.243584	813.13	0.839842	4	11.0264	56
1700049E17Rik1	14	41573293	41576219	0.243584	813.13	0.839842	4	11.0264	56
Gm10377	14	42792810	43015619	0.243584	742.731	1.10885	7	11.0264	56
1700001F09Rik	14	43344475	43345533	0.243584	1509.13	0.42145	2	11.0264	56
Olfr1513	14	52348949	52350052	0.311018	302.072	1.31011	4	70.2728	244
Olfr1512	14	52372099	52373059	0.311018	310.511	0.897391	3	70.2728	244
Olfr1511	14	52389752	52390832	0.311018	336.239	1.15846	4	70.2728	244
Olfr1510	14	52409971	52410931	0.311018	331.876	0.946219	4	70.2728	244
Olfr1509	14	52450367	52451327	0.311018	247.008	1.13088	4	70.2728	244
Olfr1508	14	52463300	52464020	0.311018	345.846	0.900043	3	70.2728	244
Olfr1507	14	52490010	52490970	0.311018	321.069	1.08834	4	70.2728	244
Gm30214	14	53032836	53033456	0.311018	545.401	0.468842	2	70.2728	244
Tulp4	17	6224107	6236403	0.693353	338.131	1.19682	5	11.0683	54
Tmem181a	17	6279589	6304669	0.693353	535.278	3.39266	16	11.0683	54
Dynlt1a	17	6310817	6314996	0.693353	651.773	0.759027	4	11.0683	54
Gm29719	17	6411385	6411535	0.693353	464.52	0.201432	1	11.0683	54
Dynlt1b	17	6431809	6435567	0.693353	1196.42	0.516501	3	11.0683	54
Tmem181b-ps	17	6442465	6448967	0.693353	942.002	0.752021	6	11.0683	54
Dynlt1f	17	6603448	6653422	0.693353	524.001	2.3473	10	11.0683	54
Dynlt1c	17	6603448	6653422	0.693353	524.001	2.3473	10	11.0683	54
Tmem181c-ps	17	6620240	6620422	0.693353	585.055	0.248522	1	11.0683	54
Sytl3	17	6673849	6679934	0.693353	451.493	0.21946	2	11.0683	54
Tcp10a	17	7326369	7345151	0.471491	475.133	1.87923	9	13.6493	54
Ttll2	17	7350896	7352718	0.471491	549.465	1.71985	7	13.6493	54
Unc93a2	17	7363743	7379306	0.471491	367.567	1.39796	6	13.6493	54
Fndc1	17	7739151	7789216	0.471491	203.568	5.55149	26	13.6493	54
Tnxb	17	34718777	34719261	0.51424	180.143	0.513701	2	19.6821	81
C4b	17	34728435	34743030	0.51424	248.635	8.29869	34	19.6821	81
Cyp21a1	17	34801733	34804277	0.51424	195.412	1.64623	7	19.6821	81
C4a	17	34809146	34822608	0.51424	239.098	7.60298	32	19.6821	81
Stk19	17	34824210	34832552	0.51424	112.027	0.521981	3	19.6821	81
Ddx39b	17	35246907	35253570	0.619203	209.129	1.74721	6	6.86055	27
Mir8094	17	35251191	35251431	0.619203	110.883	0.297807	1	6.86055	27
H2-D1	17	35263332	35266927	0.619203	1115.51	1.37462	6	6.86055	27
H2-L	17	35263332	35266927	0.619203	1115.51	1.37462	6	6.86055	27
H2-Q1	17	35320774	35324243	0.619203	715.85	1.37391	6	6.86055	27
H2-Q2	17	35342553	35345742	0.619203	567.743	1.41789	6	6.86055	27
Olfr90	17	37085192	37086272	0.787481	335.122	1.17866	4	6.17594	20
Olfr91	17	37092923	37093883	0.787481	327.21	1.12079	4	6.17594	20
Olfr92	17	37111030	37111990	0.787481	375.413	1.32504	4	6.17594	20
Olfr93	17	37151020	37151980	0.787481	369.418	1.30266	4	6.17594	20
Pcdha1	18	36930277	37022625	1.09854	418.439	26.7947	95	26.7947	95
Pcdha2	18	36939310	37022625	1.09854	418.764	24.4433	87	26.7947	95
Pcdha3	18	36946190	37022625	1.09854	419.313	21.873	78	26.7947	95
Gm37013	18	36952757	37022625	1.09854	428.773	19.6466	71	26.7947	95
Pcdha4	18	36952757	37022625	1.09854	428.773	19.6466	71	26.7947	95
Pcdha5	18	36960677	37022625	1.09854	426.693	17.4106	63	26.7947	95
Pcdha6	18	36967745	37022625	1.09854	435.575	15.3465	56	26.7947	95
Gm38666	18	36967745	37022625	1.09854	435.575	15.3465	56	26.7947	95
Gm38667	18	36974166	37022625	1.09854	435.179	12.8003	47	26.7947	95
Pcdha7	18	36974166	37022625	1.09854	435.179	12.8003	47	26.7947	95
Pcdha8	18	36992456	37022625	1.09854	426.735	10.3445	39	26.7947	95
Pcdha9	18	36997859	37022625	1.09854	429.042	8.08637	31	26.7947	95
Pcdha10	18	37005575	37022625	1.09854	422.342	6.39326	24	26.7947	95
Pcdha11	18	37011077	37022625	1.09854	438.202	4.22148	16	26.7947	95
Pcdha12	18	37020225	37022625	1.09854	395.615	1.89518	8	26.7947	95
DXBay18	X	73127497	73139676	1.31005	474.985	1.9184	11	1.9184	11
Gm14685	X	73127497	73139676	1.31005	474.985	1.9184	11	1.9184	11
Zfy1	Y	725404	759939	-5.99426	0.100996	3.30895	12	64.7922	102
Uba1y	Y	820758	843573	-5.99426	0.0763099	6.864	24	64.7922	102
Kdm5d	Y	897889	943173	-5.99426	0.101152	7.97588	28	64.7922	102
Eif2s3y	Y	1010560	1028278	-5.99426	0.236879	2.70207	11	64.7922	102
Tspy-ps	Y	1058777	1058927	-5.99426	0.473333	0.295426	1	64.7922	102
Uty	Y	1099546	1245598	-5.99426	0.096095	7.95063	31	64.7922	102
Ddx3y	Y	1263236	1286560	-5.99426	0.12644	4.37352	15	64.7922	102
Usp9y	Y	1298910	1454276	-5.99426	0.113057	12.3506	46	64.7922	102
Zfy2	Y	2106280	2133474	-5.99426	0.0842474	2.99239	12	64.7922	102
H2al2b	Y	2599085	2720685	-5.99426	0.174037	2.41747	5	64.7922	102
H2al2c	Y	2599085	2720685	-5.99426	0.174037	2.41747	5	64.7922	102
Sry	Y	2663325	2663685	-5.99426	0	0.40478	1	64.7922	102
Rbmy	Y	2833522	2910229	-5.99426	0.0664106	3.14659	11	64.7922	102
Gm21677	Y	2833522	2910229	-5.99426	0.0664106	3.14659	11	64.7922	102
Gm21708	Y	2833522	2910229	-5.99426	0.0664106	3.14659	11	64.7922	102
Gm4064	Y	2910109	2910229	-5.99426	0	0.220112	1	64.7922	102
Gm10256	Y	2910109	2910229	-5.99426	0	0.220112	1	64.7922	102
Gm21693	Y	2910109	2910229	-5.99426	0	0.220112	1	64.7922	102
Gm10352	Y	2910109	2910229	-5.99426	0	0.220112	1	64.7922	102
Gm21704	Y	2910109	2910229	-5.99426	0	0.220112	1	64.7922	102
Gm21708	Y	3776668	3778573	-3.98848	0.0432396	0.383245	2	81.1616	119
Gm3376	Y	3776668	3778573	-3.98848	0.0432396	0.383245	2	81.1616	119
Rbmy	Y	3776668	3778573	-3.98848	0.0432396	0.383245	2	81.1616	119
